# ProteinBERT: A universal deep-learning model of protein sequence and function

**DOI:** 10.1101/2021.05.24.445464

**Authors:** Nadav Brandes, Dan Ofer, Yam Peleg, Nadav Rappoport, Michal Linial

## Abstract

Self-supervised deep language modeling has shown unprecedented success across natural language tasks, and has recently been repurposed to biological sequences. However, existing models and pretraining methods are designed and optimized for text analysis. We introduce ProteinBERT, a deep language model specifically designed for proteins. Our pretraining scheme consists of masked language modeling combined with a novel task of Gene Ontology (GO) annotation prediction. We introduce novel architectural elements that make the model highly efficient and flexible to very large sequence lengths. The architecture of ProteinBERT consists of both local and global representations, allowing end-to-end processing of these types of inputs and outputs. ProteinBERT obtains state-of-the-art performance on multiple benchmarks covering diverse protein properties (including protein structure, post translational modifications and biophysical attributes), despite using a far smaller model than competing deep-learning methods. Overall, ProteinBERT provides an efficient framework for rapidly training protein predictors, even with limited labeled data. Code and pretrained model weights are available at https://github.com/nadavbra/protein_bert.
