## Supplementary Table S1 for "ProteinBERT: A universal deep-learning model of protein sequence and function"

# pretraining batches	Disorder (AUC)	Fluorescence (Spearman's rank correlation)	Major PTMs (AUC)	Neuropeptide cleavage (AUC)	Remote homology (Accuracy)	Fold classes (Accuracy)	Secondary structure (Accuracy)	Signal peptide (AUC)	Stability (Spearman's rank correlation)
0	0.862067	0.647023	0.948348	0.940148	0.062674	0.593216	0.70378	0.990733	0.634429
24000	0.855392	0.669464	0.9508	0.968186	0.068245	0.748279	0.703593	0.994358	0.68279
49000	0.870944	0.67419	0.951032	0.977997	0.071031	0.754144	0.702797	0.995177	0.694324
74000	0.868727	0.664505	0.951504	0.972332	0.084958	0.751084	0.710196	0.993358	0.708709
99000	0.88381	0.670982	0.951733	0.974672	0.100279	0.750574	0.712556	0.988963	0.735085
124000	0.883728	0.670154	0.951173	0.971901	0.094708	0.753889	0.71264	0.991966	0.739439
149000	0.873876	0.674571	0.951807	0.980891	0.077994	0.791635	0.714513	0.99034	0.726817
174000	0.890786	0.669316	0.951434	0.978387	0.10585	0.767406	0.714223	0.992862	0.790733
199000	0.894369	0.681326	0.952245	0.97931	0.091922	0.792655	0.715319	0.993626	0.762302
224000	0.886183	0.668337	0.951728	0.977299	0.097493	0.790105	0.714551	0.993783	0.766255
249000	0.889488	0.668572	0.951476	0.975062	0.112813	0.79648	0.71486	0.993359	0.742985
274000	0.896314	0.678394	0.951881	0.986227	0.118384	0.787299	0.714644	0.994086	0.724104
299000	0.891903	0.672878	0.952122	0.981794	0.110028	0.798521	0.716049	0.992967	0.763981
324000	0.893017	0.673331	0.952426	0.978017	0.116992	0.796991	0.71662	0.995216	0.774396
349000	0.889794	0.672204	0.952435	0.979536	0.114206	0.784239	0.718391	0.99432	0.786639
374000	0.89522	0.674215	0.951873	0.97929	0.098886	0.802091	0.718428	0.994392	0.727845
399000	0.892161	0.668673	0.952361	0.977176	0.104457	0.812038	0.719524	0.995629	0.757924
424000	0.889166	0.658211	0.952764	0.980542	0.123955	0.79495	0.717847	0.994298	0.736631
449000	0.895113	0.678523	0.952714	0.97539	0.144847	0.79342	0.72062	0.992659	0.730422
474000	0.897699	0.666017	0.951885	0.978818	0.135097	0.816883	0.721762	0.992335	0.727931
499000	0.888779	0.67235	0.951146	0.979105	0.115599	0.798266	0.721425	0.993088	0.741166
524000	0.90014	0.662751	0.952624	0.975616	0.125348	0.810763	0.722811	0.994123	0.723416
549000	0.897849	0.66944	0.952232	0.986022	0.108635	0.820199	0.721191	0.995905	0.763466
574000	0.895608	0.676612	0.952196	0.982964	0.119777	0.830655	0.722942	0.992916	0.767579
599000	0.90184	0.681973	0.951806	0.981096	0.140669	0.810252	0.722652	0.993325	0.76049
624000	0.893631	0.673414	0.952626	0.979433	0.123955	0.800816	0.724338	0.994813	0.743638
649000	0.892621	0.67775	0.951043	0.981486	0.142061	0.814588	0.722643	0.995209	0.761956
674000	0.90091	0.673837	0.952459	0.982574	0.137883	0.812038	0.723504	0.993665	0.785164
699000	0.890651	0.680631	0.952608	0.987397	0.123955	0.827085	0.723139	0.995456	0.759901
724000	0.895782	0.679815	0.951977	0.984154	0.149025	0.82632	0.72431	0.996213	0.727485
749000	0.898937	0.675551	0.952514	0.98475	0.14624	0.8253	0.724469	0.992907	0.793916
774000	0.894325	0.675852	0.95194	0.98358	0.112813	0.827595	0.725958	0.994153	0.753226
799000	0.898127	0.674092	0.952739	0.986843	0.143454	0.824535	0.725181	0.995318	0.743892
824000	0.897148	0.675361	0.951749	0.986022	0.142061	0.822494	0.723317	0.994653	0.735273
849000	0.895486	0.676813	0.95251	0.983826	0.14624	0.841112	0.725246	0.996432	0.676818
874000	0.892102	0.672599	0.952058	0.978551	0.142061	0.823004	0.726511	0.993475	0.764176
899000	0.900837	0.67392	0.951838	0.980131	0.150418	0.830655	0.726361	0.996123	0.752984
924000	0.897951	0.668341	0.951184	0.981199	0.144847	0.831421	0.725574	0.995072	0.777486
949000	0.896081	0.678385	0.951388	0.979269	0.142061	0.820964	0.726183	0.994438	0.775809
974000	0.901138	0.68263	0.952161	0.980378	0.13649	0.838307	0.72564	0.993601	0.702599
999000	0.900582	0.665038	0.952363	0.984996	0.143454	0.82632	0.726445	0.992643	0.757882
1024000	0.896407	0.666244	0.952295	0.987808	0.153203	0.82836	0.727344	0.994582	0.776741
1049000	0.895507	0.681628	0.952672	0.983949	0.147632	0.832186	0.726576	0.995555	0.755626
1074000	0.897576	0.677562	0.951016	0.985345	0.14624	0.841622	0.726885	0.994378	0.761137
1099000	0.88847	0.677927	0.952491	0.985489	0.153203	0.829635	0.726792	0.993663	0.749105
1124000	0.888163	0.676857	0.95149	0.9789	0.160167	0.834226	0.726838	0.995328	0.768651
1149000	0.894004	0.668822	0.951773	0.983723	0.160167	0.834226	0.726848	0.992395	0.758581
1174000	0.893649	0.676486	0.952239	0.986946	0.171309	0.841367	0.72873	0.994923	0.797944
1199000	0.890953	0.667759	0.952243	0.980316	0.157382	0.834736	0.727016	0.99335	0.743798
1224000	0.896833	0.666991	0.951445	0.981856	0.165738	0.831931	0.727382	0.995823	0.76935
1249000	0.878672	0.681516	0.952304	0.97658	0.147632	0.839327	0.728478	0.994865	0.715134
1274000	0.89434	0.673084	0.951641	0.982553	0.150418	0.838817	0.729601	0.99292	0.772001
1299000	0.882963	0.681371	0.952406	0.980644	0.165738	0.837796	0.729573	0.994424	0.793494
1324000	0.888003	0.665516	0.952726	0.984113	0.147632	0.842897	0.728412	0.996239	0.751438
1349000	0.887908	0.672256	0.951523	0.982677	0.162953	0.815863	0.729704	0.993832	0.784006
1374000	0.882982	0.680615	0.951811	0.981691	0.139276	0.835756	0.729311	0.994497	0.796591
1399000	0.889861	0.678411	0.951854	0.986002	0.162953	0.832186	0.728665	0.995969	0.710776
1424000	0.886479	0.672334	0.952196	0.978469	0.150418	0.841112	0.728758	0.994736	0.781181
1449000	0.883553	0.671466	0.951901	0.9828	0.154596	0.837796	0.731128	0.9963	0.763887
1474000	0.882344	0.672529	0.950609	0.984483	0.169916	0.838052	0.729377	0.995431	0.769745
1499000	0.883515	0.671164	0.952161	0.987808	0.165738	0.82938	0.729536	0.994461	0.751517
1524000	0.874501	0.677017	0.951911	0.981383	0.172702	0.838562	0.730154	0.994214	0.761598
1549000	0.881056	0.676182	0.952375	0.982615	0.181058	0.82938	0.730238	0.993975	0.774781
1574000	0.875945	0.676957	0.952723	0.981856	0.188022	0.835756	0.728824	0.995222	0.755786
1599000	0.885662	0.679267	0.951989	0.985755	0.168524	0.847488	0.730416	0.994975	0.794418
1624000	0.884804	0.66044	0.951986	0.979516	0.185237	0.841112	0.729948	0.994398	0.74048
1649000	0.880946	0.671852	0.951665	0.980337	0.169916	0.834991	0.730557	0.995568	0.767866
1674000	0.87694	0.6746	0.949925	0.984667	0.171309	0.847488	0.729817	0.996819	0.772624
1699000	0.884264	0.672156	0.950901	0.988957	0.175487	0.834481	0.729358	0.995345	0.747947
1724000	0.881346	0.680269	0.952601	0.987151	0.162953	0.843917	0.730894	0.994654	0.789847
1749000	0.881228	0.674964	0.949413	0.98514	0.164345	0.847488	0.730922	0.99591	0.77335
1774000	0.883907	0.680626	0.952399	0.984524	0.178273	0.840347	0.729761	0.996434	0.765693
1799000	0.887904	0.678383	0.951557	0.97853	0.172702	0.853864	0.729882	0.993441	0.750942
1824000	0.884344	0.663702	0.952066	0.983087	0.158774	0.849273	0.728918	0.994966	0.79097
1849000	0.884999	0.669425	0.950127	0.984688	0.188022	0.843662	0.730154	0.995175	0.756558
1874000	0.874116	0.67547	0.950629	0.986864	0.17688	0.847998	0.729302	0.994384	0.730323
1899000	0.879359	0.671513	0.951952	0.980337	0.183844	0.842132	0.731962	0.992938	0.766167
1924000	0.884204	0.675563	0.950474	0.982697	0.188022	0.855394	0.731446	0.995591	0.788857
1949000	0.874346	0.674375	0.951759	0.98241	0.167131	0.844938	0.732168	0.99568	0.743428
1974000	0.867968	0.662153	0.952016	0.987603	0.169916	0.842897	0.731222	0.993075	0.762661
1999000	0.880367	0.672688	0.951595	0.985878	0.175487	0.848508	0.732158	0.996413	0.681236
2024000	0.882911	0.674817	0.950087	0.985283	0.162953	0.852079	0.731278	0.996189	0.761349
2049000	0.881631	0.671771	0.951242	0.986474	0.203343	0.847488	0.73154	0.995428	0.763864
2074000	0.889014	0.6771	0.95138	0.986289	0.194986	0.857944	0.731933	0.995397	0.774776
2099000	0.879792	0.668586	0.951254	0.985489	0.185237	0.854374	0.731662	0.996013	0.774447
2124000	0.879834	0.673169	0.950847	0.982245	0.188022	0.855649	0.730875	0.995482	0.729104
2149000	0.881591	0.666822	0.950662	0.982841	0.181058	0.859985	0.73169	0.994695	0.746785
2174000	0.881039	0.67363	0.951207	0.985427	0.147632	0.851568	0.731325	0.997243	0.749052
2199000	0.877879	0.670566	0.952561	0.983929	0.172702	0.851058	0.731325	0.995329	0.775694
2224000	0.881743	0.677143	0.951267	0.984401	0.181058	0.856159	0.730566	0.995393	0.734813
2249000	0.879698	0.643832	0.950457	0.98592	0.164345	0.852589	0.732458	0.997038	0.78784
2274000	0.868185	0.683078	0.950406	0.983518	0.181058	0.863555	0.732065	0.995777	0.749824
2296000	0.873776	0.676675	0.949244	0.984278	0.175487	0.863045	0.730791	0.995264	0.769287
2321000	0.879809	0.678306	0.952069	0.985386	0.18663	0.836011	0.73243	0.99471	0.756198
2346000	0.880207	0.674554	0.951394	0.984401	0.196379	0.864575	0.731353	0.994859	0.767717
2371000	0.875717	0.667464	0.951906	0.985406	0.172702	0.853864	0.733441	0.996678	0.771779
2396000	0.885325	0.671778	0.95139	0.983395	0.178273	0.855139	0.731549	0.995889	0.762695
2421000	0.885102	0.667419	0.950749	0.98358	0.189415	0.863555	0.732289	0.996505	0.756527
2446000	0.881533	0.670859	0.949569	0.983292	0.196379	0.865851	0.73184	0.994823	0.774589
2471000	0.88593	0.672475	0.951384	0.984401	0.196379	0.86177	0.732486	0.995496	0.752975
2496000	0.889273	0.67331	0.94981	0.983662	0.17688	0.863045	0.731859	0.995637	0.764312
2521000	0.881343	0.675389	0.951268	0.98165	0.174095	0.849018	0.730501	0.994533	0.815369
2546000	0.884564	0.671354	0.952097	0.986166	0.193593	0.865851	0.733488	0.995884	0.788621
2571000	0.875402	0.675776	0.952451	0.983703	0.182451	0.861005	0.733029	0.994467	0.767007
2596000	0.888617	0.665527	0.95123	0.983867	0.174095	0.850293	0.731624	0.995649	0.766377
2621000	0.880543	0.676408	0.951676	0.981691	0.178273	0.857434	0.73317	0.995252	0.743285
2646000	0.887549	0.676678	0.951095	0.98202	0.18663	0.855394	0.733301	0.994663	0.787831
2671000	0.888341	0.674715	0.951953	0.98243	0.197772	0.862025	0.733011	0.996523	0.769812
2696000	0.881897	0.671563	0.951845	0.986535	0.192201	0.857179	0.733226	0.994969	0.785592
2721000	0.893627	0.662795	0.951676	0.979433	0.18663	0.876052	0.733732	0.99557	0.686338
2746000	0.89027	0.664554	0.950734	0.976847	0.169916	0.853099	0.732036	0.995768	0.738795
2771000	0.88453	0.668726	0.951413	0.980583	0.179666	0.857434	0.734125	0.996624	0.76068
2796000	0.88422	0.672766	0.951402	0.986741	0.197772	0.865851	0.734331	0.996288	0.780678
2821000	0.883397	0.664821	0.951234	0.983744	0.179666	0.864065	0.731297	0.995877	0.761637
2846000	0.885983	0.660664	0.951928	0.985057	0.190808	0.851568	0.734144	0.995227	0.809505
2871000	0.885854	0.669678	0.950478	0.986946	0.190808	0.866361	0.734584	0.995019	0.738167
2896000	0.888233	0.658661	0.949722	0.984893	0.194986	0.867636	0.733488	0.995799	0.78162
2921000	0.886777	0.666393	0.950741	0.984072	0.208914	0.86075	0.733338	0.995655	0.739646
2946000	0.892975	0.666058	0.950082	0.975821	0.200557	0.86279	0.733217	0.994499	0.774392
2971000	0.887924	0.678604	0.950669	0.978305	0.169916	0.847488	0.734181	0.995786	0.685535
2996000	0.894834	0.658676	0.951625	0.98358	0.204735	0.856159	0.733516	0.995135	0.775062
3021000	0.893036	0.66898	0.950452	0.987931	0.18663	0.858199	0.73465	0.995254	0.727219
3046000	0.882273	0.674214	0.950844	0.986946	0.206128	0.86279	0.733544	0.994922	0.763693
3071000	0.882339	0.678178	0.949394	0.982184	0.189415	0.871461	0.733947	0.994604	0.726922
3096000	0.887799	0.672645	0.951323	0.985468	0.17688	0.86024	0.734041	0.995971	0.709581
3121000	0.888365	0.659648	0.949514	0.976273	0.168524	0.859475	0.732926	0.995128	0.745739
3146000	0.88525	0.673745	0.94844	0.985714	0.194986	0.862025	0.733882	0.995321	0.768313
3171000	0.88826	0.672753	0.951531	0.985632	0.188022	0.857434	0.7345	0.995024	0.785353
3196000	0.890568	0.669704	0.949832	0.983169	0.206128	0.862535	0.7342	0.993797	0.759874
3221000	0.880327	0.668907	0.950156	0.982677	0.190808	0.862025	0.734312	0.996581	0.734578
3246000	0.889766	0.673072	0.950957	0.985222	0.194986	0.852589	0.7342	0.99535	0.714438
3271000	0.890635	0.674511	0.949897	0.987315	0.181058	0.86432	0.73465	0.996592	0.764412
3296000	0.880605	0.677507	0.950097	0.983251	0.185237	0.864575	0.733919	0.995806	0.711228
3321000	0.891709	0.664976	0.948438	0.986494	0.194986	0.861005	0.733938	0.995145	0.710428
3346000	0.882567	0.673328	0.94997	0.983826	0.193593	0.85922	0.734312	0.995972	0.749118
3371000	0.890865	0.671361	0.948526	0.985796	0.190808	0.868146	0.733685	0.996658	0.714812
3396000	0.891126	0.671304	0.950718	0.981034	0.189415	0.86534	0.733675	0.995675	0.734958
3421000	0.883948	0.654926	0.951537	0.984688	0.197772	0.876307	0.735286	0.995934	0.758514
3446000	0.88815	0.656385	0.950472	0.983867	0.189415	0.86534	0.733732	0.994798	0.741565
3471000	0.878519	0.679693	0.949685	0.984647	0.196379	0.858454	0.733704	0.99561	0.763548
3496000	0.88236	0.666757	0.951123	0.988013	0.204735	0.855649	0.734827	0.995398	0.778949
3521000	0.892351	0.673109	0.95205	0.982225	0.207521	0.874522	0.7339	0.994932	0.775188
3546000	0.890314	0.669967	0.950644	0.980788	0.164345	0.856414	0.734762	0.995596	0.74128
3571000	0.87843	0.67572	0.95126	0.980993	0.189415	0.864065	0.7342	0.995168	0.768701
3596000	0.884971	0.666552	0.949887	0.980911	0.188022	0.85922	0.735811	0.995288	0.731908
3621000	0.878514	0.674003	0.951222	0.982225	0.20195	0.876307	0.734902	0.995306	0.73918
3646000	0.888185	0.67282	0.950891	0.984565	0.188022	0.868146	0.733891	0.994562	0.739491
3671000	0.881711	0.674398	0.949258	0.98399	0.189415	0.874777	0.73405	0.995664	0.753749
3696000	0.878602	0.672384	0.94908	0.985714	0.193593	0.856924	0.736064	0.995961	0.762382
3721000	0.888717	0.668829	0.949698	0.98358	0.183844	0.86279	0.735642	0.994722	0.755555
3746000	0.881158	0.674202	0.949888	0.980993	0.207521	0.870951	0.734809	0.994482	0.744839
3771000	0.88378	0.655716	0.951064	0.984565	0.193593	0.870951	0.734088	0.996429	0.700728
3796000	0.881321	0.670938	0.950339	0.980419	0.20195	0.8633	0.733825	0.996714	0.758587
3821000	0.87448	0.665291	0.949998	0.983333	0.194986	0.856414	0.735717	0.995535	0.75741
3846000	0.880436	0.671889	0.949887	0.984442	0.189415	0.875032	0.734856	0.995249	0.790149
3871000	0.884511	0.657911	0.94921	0.981856	0.178273	0.870186	0.734996	0.99543	0.715376
3896000	0.881466	0.671202	0.949386	0.979023	0.194986	0.877327	0.735783	0.994195	0.775978
3921000	0.876314	0.668673	0.950027	0.984236	0.203343	0.870186	0.735717	0.995361	0.7264
3946000	0.879369	0.672798	0.948477	0.985653	0.208914	0.868911	0.736176	0.99502	0.718146
3971000	0.880948	0.675221	0.949946	0.983374	0.175487	0.866361	0.735165	0.996179	0.722581
3996000	0.881886	0.67067	0.951189	0.986741	0.192201	0.877837	0.735315	0.995676	0.724725
4021000	0.874999	0.658722	0.949458	0.984113	0.190808	0.868911	0.735689	0.994968	0.734217
4046000	0.882199	0.676275	0.951557	0.981938	0.206128	0.872737	0.735399	0.994507	0.787481
4071000	0.875555	0.669822	0.948089	0.982861	0.182451	0.869676	0.735717	0.995934	0.720387
4096000	0.873993	0.675113	0.95072	0.979064	0.192201	0.880643	0.735474	0.995559	0.746886
4121000	0.887544	0.654768	0.949581	0.979762	0.197772	0.860495	0.735436	0.993966	0.729543
4146000	0.880663	0.640146	0.94848	0.98633	0.192201	0.870441	0.736916	0.99686	0.729417
4171000	0.878158	0.676227	0.948601	0.983826	0.193593	0.869931	0.736026	0.995367	0.740515
4196000	0.883632	0.671231	0.950646	0.985755	0.182451	0.867126	0.735839	0.995764	0.706462
4221000	0.881537	0.671534	0.949714	0.979885	0.203343	0.862025	0.736214	0.994659	0.736345
4246000	0.879918	0.664838	0.949841	0.982102	0.18663	0.874267	0.736757	0.994308	0.746202
4271000	0.880414	0.672252	0.951613	0.983456	0.206128	0.865596	0.735052	0.995305	0.778987
4296000	0.875414	0.659006	0.95069	0.982389	0.181058	0.870696	0.736064	0.996208	0.759016
4321000	0.883119	0.672227	0.951147	0.980583	0.193593	0.869676	0.735296	0.99563	0.752539
4346000	0.880312	0.655449	0.950041	0.986494	0.175487	0.874012	0.734865	0.995059	0.742468
4371000	0.883033	0.662577	0.950678	0.984565	0.168524	0.864065	0.73583	0.995371	0.766014
4396000	0.873679	0.670428	0.949332	0.980583	0.20195	0.877327	0.736092	0.995475	0.737531
4421000	0.883517	0.671518	0.950431	0.988054	0.207521	0.866871	0.736701	0.995293	0.721941
4446000	0.879605	0.672388	0.950463	0.984483	0.194986	0.878347	0.734734	0.995943	0.756235
4471000	0.878797	0.671923	0.949934	0.980993	0.190808	0.871716	0.735193	0.996241	0.757463
4496000	0.876703	0.673028	0.948771	0.980501	0.17688	0.877072	0.736082	0.996437	0.761287
4521000	0.884668	0.666411	0.950066	0.984647	0.189415	0.866106	0.737487	0.995975	0.757035
4546000	0.880626	0.665117	0.949489	0.98358	0.185237	0.874522	0.736064	0.995845	0.705035
4571000	0.87395	0.663407	0.950099	0.982225	0.206128	0.879623	0.736607	0.996558	0.726182
4596000	0.875983	0.660455	0.948961	0.98592	0.190808	0.86126	0.735764	0.996468	0.776803
4621000	0.875962	0.667967	0.951391	0.980419	0.203343	0.877582	0.735961	0.995705	0.713528
4646000	0.883895	0.678853	0.951237	0.983785	0.204735	0.869421	0.736382	0.995916	0.750562
4671000	0.881539	0.673534	0.951098	0.983662	0.203343	0.870441	0.736682	0.996019	0.73347
4696000	0.881402	0.660067	0.950055	0.984154	0.193593	0.857179	0.737263	0.996807	0.758788
4721000	0.876101	0.667741	0.949887	0.989245	0.208914	0.877327	0.735886	0.995722	0.758905
4746000	0.887741	0.664972	0.949467	0.983682	0.199164	0.873247	0.736551	0.995306	0.729554
4771000	0.883039	0.670706	0.950415	0.984154	0.182451	0.870696	0.736232	0.994775	0.721872
4796000	0.879712	0.672378	0.948771	0.981938	0.207521	0.873757	0.737412	0.996279	0.713616
4821000	0.880833	0.667269	0.949035	0.986741	0.185237	0.868401	0.736457	0.99571	0.692118
4846000	0.8848	0.662247	0.948019	0.975534	0.189415	0.876307	0.736644	0.993442	0.734866
4871000	0.882738	0.670892	0.950762	0.979844	0.190808	0.869931	0.736644	0.995434	0.75156
4896000	0.884094	0.667725	0.9494	0.978654	0.188022	0.869421	0.735708	0.994747	0.727073
4921000	0.881588	0.666138	0.950525	0.981117	0.199164	0.876562	0.736026	0.996596	0.7636
4946000	0.876363	0.668029	0.949892	0.981404	0.185237	0.8633	0.735745	0.99614	0.695201
4971000	0.880667	0.667006	0.949665	0.976478	0.190808	0.874012	0.736139	0.99568	0.750395
4996000	0.883439	0.666158	0.948867	0.980131	0.193593	0.870951	0.73509	0.996548	0.725189
5021000	0.877998	0.671352	0.948383	0.980665	0.193593	0.876817	0.737272	0.995313	0.708779
5046000	0.875972	0.670507	0.950132	0.976396	0.200557	0.879623	0.735895	0.995793	0.706461
5071000	0.879885	0.670753	0.948726	0.979762	0.199164	0.874267	0.735708	0.996646	0.761634
5096000	0.882751	0.673667	0.950783	0.984072	0.20195	0.892374	0.737047	0.995107	0.784638
5121000	0.879192	0.676676	0.950306	0.982307	0.182451	0.867636	0.736551	0.996676	0.714174
5146000	0.880287	0.670786	0.949414	0.977504	0.200557	0.885488	0.736317	0.995934	0.765798
5171000	0.880786	0.673918	0.949357	0.979023	0.20195	0.872482	0.735521	0.995668	0.702443
5196000	0.880892	0.666073	0.949472	0.979639	0.194986	0.873247	0.736747	0.995852	0.729236
5221000	0.881352	0.676791	0.949042	0.979064	0.215877	0.881153	0.737047	0.995499	0.776245
5246000	0.884093	0.66625	0.948686	0.98202	0.181058	0.876562	0.737871	0.996387	0.757213
5271000	0.866695	0.672404	0.950755	0.976642	0.208914	0.880643	0.736036	0.995493	0.687167
5296000	0.874697	0.664421	0.948072	0.982923	0.197772	0.873757	0.736139	0.99604	0.746942
5321000	0.873218	0.672473	0.949087	0.981979	0.208914	0.883958	0.736626	0.994797	0.756213
5346000	0.877007	0.673082	0.950449	0.981404	0.206128	0.879878	0.73716	0.994594	0.774665
5371000	0.882728	0.656855	0.949119	0.984606	0.196379	0.875797	0.736925	0.995842	0.729379
5396000	0.884065	0.669951	0.951258	0.982964	0.200557	0.876052	0.73626	0.99541	0.734061
5421000	0.878326	0.657749	0.950435	0.981527	0.222841	0.876052	0.736766	0.996013	0.690307
5446000	0.887069	0.641894	0.949968	0.981814	0.194986	0.887529	0.73774	0.995809	0.718768
5471000	0.881779	0.671778	0.949039	0.98009	0.208914	0.880388	0.737047	0.995744	0.702288
5496000	0.87952	0.652734	0.948972	0.97931	0.193593	0.875032	0.73627	0.996756	0.691569
5521000	0.889267	0.670797	0.94833	0.979557	0.21727	0.872482	0.737768	0.995603	0.72423
5546000	0.885685	0.663737	0.950433	0.983046	0.20195	0.883193	0.735848	0.995893	0.727589
5571000	0.895277	0.672496	0.949703	0.978571	0.193593	0.881408	0.737403	0.99621	0.677934
5596000	0.878807	0.673939	0.949973	0.975246	0.211699	0.883448	0.736476	0.99519	0.672702
5621000	0.885793	0.670477	0.948897	0.981979	0.203343	0.881408	0.735258	0.995417	0.742671
5646000	0.875925	0.667553	0.949319	0.981527	0.194986	0.879623	0.737703	0.995267	0.738831
5671000	0.878218	0.659688	0.949163	0.973974	0.215877	0.870696	0.736148	0.995121	0.748979
5696000	0.886629	0.668989	0.948285	0.984113	0.18663	0.878092	0.738508	0.995815	0.747004
5721000	0.876753	0.669929	0.948248	0.98165	0.207521	0.874777	0.737141	0.995542	0.753353
5746000	0.880546	0.668831	0.950834	0.979967	0.197772	0.877072	0.737394	0.994925	0.711805
5771000	0.883065	0.677117	0.949124	0.981034	0.203343	0.877582	0.737019	0.995899	0.749827
5796000	0.879991	0.666053	0.948127	0.97697	0.207521	0.881153	0.736045	0.994894	0.743044
5821000	0.887029	0.670996	0.949786	0.98436	0.221448	0.883193	0.737281	0.996082	0.720959
5846000	0.880264	0.675454	0.949087	0.985632	0.197772	0.883193	0.736963	0.995834	0.724937
5871000	0.87593	0.677315	0.950559	0.98202	0.21727	0.881408	0.736635	0.994762	0.735974
5896000	0.878413	0.66687	0.949333	0.979598	0.204735	0.880898	0.736195	0.996735	0.742732
5921000	0.87411	0.672119	0.948984	0.983005	0.196379	0.885233	0.736757	0.994655	0.757714
5946000	0.876224	0.671451	0.949811	0.982143	0.185237	0.876562	0.737871	0.996646	0.687344
5971000	0.878543	0.668526	0.949251	0.97619	0.215877	0.885233	0.737197	0.995912	0.719134
5996000	0.881695	0.674317	0.949494	0.983046	0.215877	0.876307	0.738621	0.996513	0.741069
6021000	0.871851	0.666194	0.949948	0.982143	0.208914	0.877837	0.736476	0.99545	0.72427
6046000	0.872737	0.66372	0.949203	0.98243	0.197772	0.877837	0.736373	0.994097	0.693909
6071000	0.86976	0.670554	0.94924	0.980583	0.210306	0.876817	0.736588	0.996566	0.759611
6096000	0.877846	0.663025	0.949801	0.981897	0.203343	0.880643	0.736925	0.995734	0.7529
6121000	0.877111	0.67458	0.95023	0.979433	0.208914	0.879112	0.736392	0.995669	0.751949
6146000	0.875594	0.660284	0.948771	0.98087	0.21727	0.877582	0.737113	0.995766	0.761483
6171000	0.87066	0.65414	0.950747	0.98009	0.210306	0.887019	0.736673	0.99493	0.739457
6196000	0.874198	0.674843	0.949855	0.98358	0.210306	0.877072	0.736392	0.995494	0.742775
6221000	0.86785	0.668042	0.94926	0.98165	0.204735	0.883958	0.737328	0.995082	0.772346
6246000	0.871657	0.666966	0.950508	0.98046	0.21727	0.874267	0.736954	0.995374	0.758304
6271000	0.884898	0.67308	0.947521	0.982061	0.199164	0.875287	0.737113	0.997147	0.733605
6296000	0.869401	0.652501	0.950261	0.982964	0.207521	0.881408	0.736363	0.995972	0.717308
6321000	0.871751	0.65995	0.94852	0.987356	0.194986	0.883958	0.736073	0.995885	0.776989
6346000	0.871455	0.666702	0.95114	0.981568	0.197772	0.874267	0.736794	0.995403	0.748846
6371000	0.868578	0.673821	0.947354	0.979351	0.208914	0.879112	0.737028	0.996114	0.761737
6396000	0.87144	0.67267	0.949144	0.987356	0.211699	0.884723	0.737862	0.99604	0.776563
6421000	0.87259	0.665461	0.948528	0.981856	0.192201	0.880133	0.737647	0.9962	0.783523
6446000	0.872674	0.661993	0.949604	0.980296	0.208914	0.872992	0.737665	0.995971	0.772735
6471000	0.872433	0.673131	0.9503	0.983251	0.204735	0.888039	0.736879	0.995033	0.749533
6496000	0.873002	0.672446	0.94815	0.985057	0.196379	0.877582	0.735595	0.996418	0.670986
6521000	0.865829	0.665699	0.948111	0.976437	0.196379	0.890334	0.73657	0.995404	0.705303
6546000	0.879104	0.657132	0.948238	0.982718	0.20195	0.882173	0.736776	0.99664	0.712283
6571000	0.875536	0.659826	0.949844	0.983374	0.210306	0.877582	0.737665	0.995682	0.786187
6596000	0.874826	0.664888	0.94786	0.986371	0.203343	0.880133	0.73745	0.996073	0.737156
6621000	0.880707	0.66693	0.951174	0.984811	0.200557	0.874777	0.737038	0.996528	0.784936
6646000	0.872723	0.658672	0.948687	0.985837	0.222841	0.885488	0.73774	0.995986	0.711566
6671000	0.869361	0.6706	0.94918	0.984565	0.188022	0.884468	0.736495	0.99588	0.77723
6696000	0.872968	0.657367	0.94817	0.985755	0.193593	0.880388	0.736579	0.995719	0.732339
6721000	0.872659	0.651426	0.950177	0.982923	0.200557	0.883958	0.737216	0.995436	0.727126
6746000	0.87029	0.673456	0.949043	0.983415	0.190808	0.879368	0.73759	0.996088	0.775124
6771000	0.875097	0.65226	0.94953	0.982143	0.208914	0.876562	0.736598	0.995707	0.732169
6796000	0.87263	0.670844	0.948822	0.985099	0.210306	0.880643	0.738461	0.99628	0.65753
6821000	0.878023	0.662352	0.947923	0.983785	0.208914	0.876052	0.738283	0.995917	0.756469
6846000	0.871978	0.675637	0.951394	0.984934	0.206128	0.882173	0.737647	0.995883	0.734952
6871000	0.876131	0.66762	0.950378	0.980419	0.196379	0.879368	0.73685	0.995255	0.754117
6896000	0.878037	0.669851	0.95004	0.985304	0.210306	0.883958	0.736935	0.996245	0.715573
6921000	0.867818	0.666675	0.949	0.983744	0.206128	0.875032	0.737731	0.996404	0.760703
6946000	0.87388	0.669881	0.950394	0.981609	0.211699	0.881663	0.737487	0.995159	0.792697
6971000	0.879249	0.671787	0.94853	0.986084	0.183844	0.886254	0.73789	0.994659	0.718212
6996000	0.868836	0.655414	0.949657	0.982061	0.199164	0.883958	0.737	0.995418	0.769416
7021000	0.87252	0.664997	0.949313	0.979844	0.211699	0.882683	0.736466	0.995385	0.780941
7046000	0.870269	0.670329	0.947911	0.979105	0.215877	0.878092	0.737469	0.995366	0.758682
7071000	0.87378	0.656455	0.949563	0.982718	0.199164	0.879623	0.737356	0.995488	0.770984
7096000	0.868943	0.677012	0.948885	0.98202	0.20195	0.884468	0.738293	0.996303	0.714481
7121000	0.867099	0.672982	0.949184	0.979187	0.220056	0.890334	0.738087	0.994836	0.749084
7146000	0.87635	0.672669	0.949962	0.978777	0.215877	0.879878	0.73789	0.997129	0.776751
7171000	0.864546	0.671573	0.94915	0.984647	0.199164	0.885488	0.736635	0.996182	0.751398
7196000	0.866732	0.670315	0.950408	0.984072	0.210306	0.877072	0.737853	0.996161	0.716102
7221000	0.867314	0.65454	0.951016	0.983333	0.206128	0.880133	0.737525	0.996482	0.772191
7246000	0.864257	0.670843	0.949019	0.984811	0.204735	0.884468	0.737609	0.995647	0.782161
7271000	0.866444	0.666216	0.946789	0.983539	0.20195	0.875032	0.737768	0.996306	0.744341
7296000	0.863026	0.671936	0.948092	0.981773	0.20195	0.889059	0.737431	0.99492	0.767741
7321000	0.872638	0.674691	0.950497	0.982102	0.214485	0.876307	0.737441	0.995817	0.736043
7346000	0.867466	0.668519	0.949102	0.980665	0.197772	0.885998	0.736794	0.996403	0.739901
7371000	0.867123	0.666425	0.950505	0.982184	0.193593	0.875032	0.737703	0.996031	0.77593
7396000	0.871875	0.668751	0.948302	0.984072	0.203343	0.874012	0.737693	0.996877	0.741765
7421000	0.866531	0.651362	0.949023	0.983046	0.194986	0.883193	0.737338	0.995324	0.755449
7446000	0.872598	0.667807	0.949307	0.981938	0.20195	0.879623	0.737628	0.996315	0.775286
7471000	0.872579	0.670548	0.950273	0.98436	0.213092	0.876052	0.738265	0.995512	0.770686
7496000	0.870335	0.67013	0.948966	0.98477	0.211699	0.880133	0.737244	0.996198	0.74848
7521000	0.858748	0.655162	0.947961	0.980337	0.213092	0.881663	0.736382	0.996409	0.780681
7546000	0.865888	0.669781	0.949247	0.982061	0.215877	0.889569	0.737974	0.996662	0.74643
7571000	0.863952	0.667428	0.949182	0.983108	0.215877	0.880133	0.737478	0.995721	0.800003
7596000	0.867794	0.663721	0.9499	0.981856	0.221448	0.884468	0.737768	0.995304	0.728289
7621000	0.879295	0.663072	0.950772	0.982061	0.183844	0.880133	0.738068	0.995526	0.77271
7646000	0.872019	0.671018	0.949656	0.982348	0.213092	0.883193	0.737862	0.995527	0.747775
7671000	0.864267	0.672237	0.950175	0.981568	0.193593	0.879878	0.737319	0.996457	0.71952
7696000	0.869086	0.660558	0.949975	0.980296	0.213092	0.886509	0.738611	0.995388	0.772089
7721000	0.860866	0.66607	0.950138	0.980952	0.204735	0.883958	0.737075	0.995406	0.779123
7746000	0.87329	0.660525	0.948974	0.979762	0.200557	0.884723	0.736972	0.99588	0.767359
7771000	0.86946	0.67188	0.949611	0.981117	0.211699	0.884213	0.736776	0.994922	0.77773
7796000	0.866648	0.672808	0.9481	0.983498	0.210306	0.890079	0.738564	0.995843	0.758349
7821000	0.868623	0.666843	0.947882	0.984319	0.220056	0.881408	0.737974	0.996209	0.727115
7846000	0.871446	0.662825	0.949941	0.983949	0.215877	0.884978	0.73877	0.994809	0.788682
7871000	0.866984	0.667359	0.947397	0.981979	0.21727	0.890844	0.738218	0.995688	0.735619
7896000	0.872812	0.658314	0.94783	0.982882	0.213092	0.879112	0.739576	0.995733	0.781366
7921000	0.870872	0.667887	0.949805	0.979351	0.207521	0.886254	0.736747	0.996063	0.73244
7946000	0.872783	0.665063	0.948742	0.979762	0.206128	0.883703	0.738433	0.996159	0.751862
7971000	0.87591	0.664569	0.947848	0.983333	0.203343	0.874777	0.735258	0.995723	0.754869
7996000	0.866992	0.668699	0.950458	0.981281	0.222841	0.883448	0.737768	0.995593	0.785273
8021000	0.870478	0.672495	0.948851	0.980829	0.207521	0.880388	0.738621	0.99554	0.738972
8046000	0.86342	0.657529	0.948974	0.98399	0.207521	0.887019	0.737497	0.994865	0.738616
8071000	0.864617	0.675887	0.947666	0.978448	0.194986	0.884213	0.738031	0.995092	0.7717
8096000	0.867892	0.673193	0.946753	0.982266	0.210306	0.884978	0.738499	0.995072	0.756605
8121000	0.868319	0.668582	0.950212	0.98555	0.218663	0.884978	0.738752	0.995252	0.745798
8146000	0.871242	0.662151	0.949346	0.980213	0.207521	0.889059	0.737281	0.994939	0.754102
8171000	0.867233	0.659364	0.948964	0.982923	0.194986	0.884468	0.738611	0.996652	0.783027
8196000	0.873405	0.658404	0.950505	0.978612	0.210306	0.881663	0.738892	0.995325	0.792238
8221000	0.875453	0.66207	0.94987	0.981034	0.225627	0.884978	0.737787	0.995589	0.780616
8246000	0.869257	0.649068	0.948309	0.98046	0.222841	0.885233	0.739398	0.996693	0.741889
8271000	0.8699	0.651819	0.950098	0.980644	0.214485	0.886254	0.739445	0.995602	0.791058
8296000	0.864514	0.660564	0.948707	0.983333	0.207521	0.884468	0.739164	0.994166	0.738056
8321000	0.864114	0.672269	0.950633	0.979146	0.211699	0.881408	0.739145	0.99465	0.754584
8346000	0.864404	0.668318	0.948925	0.978695	0.210306	0.879878	0.738977	0.994357	0.741024
8371000	0.865093	0.67017	0.949414	0.981363	0.197772	0.889059	0.739229	0.995475	0.758393
8396000	0.869208	0.668292	0.94716	0.982635	0.206128	0.889824	0.738321	0.99621	0.755624
8421000	0.877502	0.653242	0.950081	0.981691	0.208914	0.885233	0.740428	0.995454	0.721727
8446000	0.872417	0.659147	0.949577	0.984483	0.21727	0.883193	0.738199	0.995362	0.76761
8471000	0.867079	0.646663	0.948624	0.981076	0.215877	0.887019	0.737899	0.996808	0.752128
8496000	0.865714	0.670136	0.949698	0.984606	0.218663	0.884978	0.738087	0.994514	0.703477
8521000	0.86839	0.667683	0.947049	0.980542	0.207521	0.885488	0.73863	0.99581	0.755072
8546000	0.863529	0.668657	0.947676	0.980542	0.208914	0.888039	0.738349	0.9948	0.772902
8571000	0.868571	0.662777	0.949892	0.979926	0.194986	0.886509	0.738705	0.996297	0.726175
8596000	0.867851	0.670617	0.947668	0.980993	0.211699	0.892884	0.737928	0.994483	0.735691
8621000	0.867067	0.661343	0.950294	0.982512	0.210306	0.882938	0.739876	0.9956	0.743318
8646000	0.874331	0.673931	0.948716	0.976806	0.21727	0.882938	0.737122	0.996855	0.757897
8671000	0.875282	0.642043	0.947084	0.980706	0.199164	0.89365	0.738237	0.99604	0.742248
8696000	0.867202	0.671471	0.948802	0.980706	0.227019	0.883958	0.737469	0.997013	0.65885
8721000	0.870509	0.66908	0.948514	0.982512	0.208914	0.883958	0.738602	0.996308	0.762203
8746000	0.880386	0.668492	0.94991	0.980952	0.213092	0.883958	0.738705	0.994794	0.755355
8771000	0.87545	0.658037	0.947996	0.979557	0.221448	0.884978	0.738986	0.993479	0.777853
8796000	0.879518	0.664219	0.948385	0.982923	0.207521	0.886509	0.739595	0.996015	0.787143
8821000	0.874104	0.660811	0.948167	0.982553	0.213092	0.887529	0.739295	0.99512	0.760492
8846000	0.870336	0.65911	0.947988	0.977422	0.211699	0.885743	0.738939	0.99584	0.720454
8871000	0.872956	0.655075	0.949613	0.978695	0.218663	0.882428	0.738621	0.995402	0.735807
8896000	0.868303	0.663742	0.949368	0.98046	0.222841	0.891864	0.73893	0.995154	0.747408
8921000	0.870576	0.6592	0.946531	0.979762	0.215877	0.889314	0.739304	0.995965	0.736752
8946000	0.866765	0.65627	0.948543	0.979228	0.215877	0.885743	0.739295	0.995024	0.78318
8971000	0.874643	0.661695	0.94953	0.980255	0.213092	0.889824	0.738555	0.995756	0.754721
8996000	0.876766	0.648943	0.946721	0.979351	0.220056	0.890334	0.738115	0.994741	0.685035
9021000	0.873052	0.660666	0.94848	0.981897	0.208914	0.89416	0.738415	0.993983	0.767292
9046000	0.860509	0.644122	0.949602	0.979967	0.214485	0.890334	0.739183	0.995923	0.788196
9071000	0.877958	0.665031	0.948705	0.980131	0.213092	0.891354	0.739361	0.995646	0.728831
9096000	0.872402	0.653788	0.947913	0.981199	0.208914	0.883193	0.738368	0.995867	0.745902
9121000	0.874191	0.663201	0.94989	0.979516	0.215877	0.884978	0.737384	0.995029	0.759623
9146000	0.876319	0.665384	0.946563	0.981958	0.215877	0.882428	0.73759	0.994581	0.771075
9171000	0.882414	0.636701	0.949718	0.983169	0.215877	0.887784	0.737319	0.996121	0.75708
9196000	0.866868	0.668316	0.946989	0.979516	0.232591	0.89467	0.739061	0.99547	0.747935
9221000	0.874312	0.655611	0.949705	0.979228	0.225627	0.885998	0.738386	0.996155	0.755566
9240000	0.870238	0.662764	0.94748	0.978284	0.218663	0.883958	0.739773	0.996297	0.761928
